# Cytosine base editing workflow for quality-controlled multiplex-knockout hiPSC lines

**DOI:** 10.64898/2026.06.02.729559

**Authors:** Vanessa Kirschner, Julia Herzberg, Christin Richter, Sayari Bhunia, Rebecca Kistler, Roger Ottenheijm, Timon Seeger, Marc Freichel, Alex Cornean

## Abstract

Dissecting polygenic disease mechanisms requires human cell models that harbour multiple targeted genetic modifications in a defined background. However, generating and rigorously validating such models remains difficult. We developed a cytosine base editing workflow to generate multiplex-knockout (KO) human induced pluripotent stem cell (hiPSC) lines. First, we assessed six cytosine base editor (CBE) variants and selected evoBE4max. We then combined sgRNA-guided introduction of premature termination codons and splice-site mutations with fluorescence-based enrichment. This yielded a median on-target C-to-T editing efficiency of 77.5% (range, 27.0-86.5%) across six loci. We generated single-, double-, and triple-KO hiPSC lines for endolysosomal Ca²⁺ signalling components (*OCaR2*, *TPC1*, *TPC2*) and confirmed loss-of-function at transcript and protein levels. We performed extensive quality control, including pluripotency assessment, SNP-array karyotyping, and whole-genome sequencing, which indicated minimal guide-directed off-target editing. We further extended multiplex editing to *ORAI* Ca²⁺ channel paralogs. This framework supports scalable production of quality-controlled multiplex-KO hiPSC lines.
