## Supplementary Table S5 for "Cytosine base editing workflow for quality-controlled multiplex-knockout hiPSC lines"

### Sheet: List of sgRNA cloning oligos
sgRNA	Top oligo (5' to 3')	Bottom oligo (5' to 3')
EMX1-sg7	CACCGAGGCCCCAGTGGCTGCTCTGGTTTT	CTCTAAAACCAGAGCAGCCACTGGGGCCTC
Site A	CACCGTGCCCCTCCCTCCCTGGCCCGTTTT	CTCTAAAACGGGCCAGGGAGGGAGGGGCAC
EMX1 site 4	CACCGTACAAACGGCAGAAGCTGGGTTTT	CTCTAAAACCCAGCTTCTGCCGTTTGTAC
HEK site 7	CACCGGAACACAAAGCATAGACTGGTTTT	CTCTAAAACCAGTCTATGCTTTGTGTTCC
OCaR2-Q164X	CACCGTCCTTTCAGCGGCACATCAT	AAACATGATGTGCCGCTGAAAGGAC
OCaR2-e7-SD	CACCGATCTTACCCTGATTTCAAGT	AAACACTTGAAATCAGGGTAAGATC
OCaR2-W76X	CACCGCATAGTCCCAGGCCACCTTC	AAACGAAGGTGGCCTGGGACTATGC
TPC1-e3-SD	CACCGCGCTCACATAGATGCCAAGC	AAACGCTTGGCATCTATGTGAGCGC
TPC1-e25-SD	CACCGTCACCTGGTATCTCTCCATC	AAACGATGGAGAGATACCAGGTGAC
TPC1-e25-SA	CACCGCCATCAACTGCAGGGATGGA	AAACTCCATCCCTGCAGTTGATGGC
TPC2-e5-SA	CACCGAACCCTGCAAGATAGACGGG	AAACCCCGTCTATCTTGCAGGGTTC
TPC2-Q324X	CACCGCTCTCCAGACCTCGCTGTTT	AAACAAACAGCGAGGTCTGGAGAGC
TPC2-e8-SD	CACCGCACGCACCATCGGGGTTGT	AAACACAACCCCGATGGTGCGTGC
ORAI1-Q58X	CACCGATCGGCCAGAGTTACTCCG	AAACCGGAGTAACTCTGGCCGATC
ORAI1-W55X	CACCGATCCAGTCCGGGTAGGTGA	AAACTCACCTACCCGGACTGGATC
ORAI1-W76X	CACCGCGCCAGGACAGCGCCTGCA	AAACTGCAGGCGCTGTCCTGGCGC
ORAI2-Q86X	CACCGAGACGCAGTACCAGTACCCG	AAACCGGGTACTGGTACTGCGTCTC
ORAI2-e1-SD-2	CACCGTCACCATGGCAAAGCCGGAG	AAACCTCCGGCTTTGCCATGGTGAC
ORAI2-W150X	CACCGCCCCAGGCCAGCTCGATGT	AAACACATCGAGCTGGCCTGGGGC
ORAI3-Q43X	CACCGGCCAGTCAGCACTCGCTGC	AAACGCAGCGAGTGCTGACTGGCC
ORAI3-SA-1	CACCGCCACCTGCAGGGACAAGAG	AAACCTCTTGTCCCTGCAGGTGGC
ORAI3-Q230X	CACCGCCCCGGCAAGCCTGTGGTGG	AAACCCACCACAGGCTTGCCGGGGC
SpCas9 sgRNA scaffold	/5Phos/AGAGCTAGAAATAGCAAGTTAAAATAAGGCTAGTCCGTTATCAACTTGAAAAAGTGGCACCGAGTCGGTGC	/5Phos/AAAAGCACCGACTCGGTGCCACTTTTTCAAGTTGATAACGGACTAGCCTTATTTTAACTTGCTATTTCTAG

### Sheet: entire amplicon sequence
Locus	used to sequence editing at sgRNA	Amplicon Sequence (5' to 3')
EMX1 site 4	EMX1 site 4	CCTCAGTCTTCCCATCAGGCTCTCAGCTCAGCCTGAGTGTTGAGGCCCCAGTGGCTGCTCTGGGGGCCTCCTGAGTTTCTCATCTGTGCCCCTCCCTCCCTGGCCCAGGTGAAGGTGTGGTTCCAGAACCGGAGGACAAAGTACAAACGGCAGAAGCTGGAGGAGGAAGGGCCTGAGTCCGAGCAGAAGAAGAAG
HEK site 7	HEK site 7	ACCTGGCTGAGCTAACTGTGACAGCATGTGGTAATTTTCCAGCCCGCTGGCCCTGTAAAGGAAACTGGAACACAAAGCATAGACTGCGGGGCGGGCCAGCCTGAATAGCTGCAAACAAGTGCAGAATATCTGATGATGTCATACGCACAGTTTGACAGATGGGGCTGGACAATTTTTCCCCCTTTAAACGTGTTCTTAACTATTTGTATTCCACTGGCTTCTCACTTGGG
EMX1-sg7	EMX1-sg7	CCTGGGGCCCCTAACCCTATGTAGCCTCAGTCTTCCCATCAGGCTCTCAGCTCAGCCTGAGTGTTGAGGCCCCAGTGGCTGCTCTGGGGGCCTCCTGAGTTTCTCATCTGTGCCCCTCCCTCCCTGGCCCAGGTGAAGGTGTGGTTCCAGAACCGGAGGACAAAGTACAAACGGCAGAAGCTGGAGG
Site A	Site A	GAGTGTTGAGGCCCCAGTGGCTGCTCTGGGGGCCTCCTGAGTTTCTCATCTGTGCCCCTCCCTCCCTGGCCCAGGTGAAGGTGTGGTTCCAGAACCGGAGGACAAAGTACAAACGGCAGAAGCTGGAGGAGGAAGGGCCTGAGTCCGAGCAGAAGAAGAAGGGCTCCCATCACATCAACCGGTGGCGCAT
OCaR2-e7	OCaR2-Q164X; OCaR2-e7-SD	GCAGGGATGATGAGATCCGGGACAAATGTGGGGGCGATGCCGTGCACTACCTGTCCTTTCAGCGGCACATCATCGGGCTGCTGGTGGTTGTGGGCGTCCTCTCCGTAGGCATCGTGCTGCCTGTCAACTTCTCAGGGGACCTGCTGGGTCAGTGAGGGCCAGGACGGCTAGGGTGGAGAGAGGATGGGGCTGGAGGGGATGTGCCCTGACCCCACCATCATCCTCTCCCTCTTCCCACCCCACAGAGAACAATGCCTACAGCTTTGGGAGAACCACCATTGCCAACTTGAAATCAGGGTAAGATGCGAAGCTGGTCGGCCAGGCCAAGGTCTACGACCAGAGTCTGGGCCATGATGTGG
OCaR2-W76	OCaR2-W76X	TTGACCATTCACCCAAGCCAGGGTCATCCCCTTCTAAGACAAGATTTTGGACCCTCTGCTTCTGCCCCCTAGTCCAGCAGGTGGACAGACAGCCTCTGCACTTGCCAACTGCCCCCTCTTCCCTCAGGCACTGCTGTTCTTATTCTCTATCCTCCGGAAGGTGGCCTGGGACTATGGGCGGCTGGCCTTGGTGACAGATGCAGACAGGTAAGGGTCTGGGACCCTCCCTCTAGCTCTCCACACACACATCTTGTTCCACACTCCTCAGGAATAGGAAGGAGCCAGCC
TPC1-e3	TPC1-e3-SD	TCTACCTGATGGAGCTGGCCACGGCCCTGCTGCTGCTGCTGCTCTCCCTGTGCGAGGCCCCCGCCGTCCCCGCACTCCGGCTTGGCATCTATGTGAGCGCACATGCTCCTCATACGGGGGGCTGGGAGCCACGGCTTTCAGGGCAAGCGATGGAACTCCAAAAAGGAACATTCTGGGAGGGCAAACACTG
TPC1-e25	TPC1-e25-SD; TPC1-e25-SA	GAACCTTAAGACCCCCTGCGGAAGGGGGCAAGGAGGTACGAGACCCAGCCAGGTTGGCAGCTGCAGCCCCGGGCCCTTCCCACACCTGCCTTCCATCCCTGCAGTTGATGGTGGCATCACCCTTGAGAAGGAAATCTCCAAAGAAGAGCTGGTTGCCGTCCTGGAGCTCTACCGGGAGGCACGGGGGGCCTCCTCGGATGTCACCAGGCTGCTGGAGACCCTCTCCCAGATGGAGAGATACCAGGTGAGGAGCCCAGGCCCTGGTCCGAAGGAGGGAGGCAGGTTTCAGTGTGGGTGGCATAATCCCTTCCC
TPC2-e5	TPC2-e5-SA	TGCTCTGGTCGCCTGGTCCCTGCGCTGCGCACCGTCATTCTCTGGCTGCAGGGCCAGCGTGTGGGGCTACTTGCTGCTCACCCGCCCGTCTATCTTGCAGGGTTACCTGTTCGGGTGGGCCCATTTCCAGAAAAACCTTTGGCTGCTGGGCTACCTCGTGGTGCTGGTGGTGTCTCTGGTGGACTGGACCGTGTCCCTGAGTCTCGTGTGTCA
TPC2-Q324	TPC2-Q324X	GAAGGGTCGGGGGTTCTGAGCTGGGGGAGGGCTGATCCTGCCGTTCATAGCCTTCCTCTTTGCAGAAATCTCTCCAGACCTCGCTGTTTCGGAGGCGGCTGGGAACCCGGGCTGCCTTTGAAGTCCTATCCTCCATGGTGGGGGAGGGAGGAGCCTTCCCTCAGGCGTGAGTGCTGGGCATGGACCCTCTTCTCCCTGAG
TPC2-e8	TPC2-e8-SD	TTAGCAGGATGATGGGCAGGACAGGGAGAGGCTGACCTACTTCCAGAACCTGCCTGAGTCTCTGACTTCCCTCCTGGTGCTGCTGACCACGGCCAACAACCCCGATGGTGCGTGCAGGGCCAGGGAGGGACCGTGGGGGTCGGTGAGCCCAGCACTGGGGGGCCGGTTTGGGCTGCTGAGCCTTAGAACCCAGTGGGAG
ORAI1-e1	ORAI1-W55X; ORAI1-Q58X; ORAI1-W76X	CAGTCCCGAGCTTCCCCCAAGCGGCGGCAGCACCACCAGCGGCAGCCGCCGGAGCCGCCGCCGCAGCGGGGACGGGGAGCCCCCGGGGGCCCCGCCCCGCCACCGCCGCCGTCCGCCGTCACCTACCCGGACTGGATCGGCCAGAGTTACTCCGAGGTGATGAGCCTCAACGAGCACTCCATGCAGGCGCTGTCCTGGCGCAAGCTCTACTTGAGCCGCGCCAAGCTTAAAGCCTCCAGCCGGA
ORAI2-e2	ORAI2-Q86X; ORAI2-W150X	CCCAGCACCACTCGTCTGCTGTCCCCGCAGGTGGCCATGGTGGAGGTGCAGCTGGAGACGCAGTACCAGTACCCGCGGCCGCTGCTGATTGCCTTCAGCGCCTGCACCACGGTGCTGGTGGCCGTGCACCTGTTCGCCCTCCTCATCAGCACCTGCATCCTGCCCAATGTGGAGGCCGTGAGCAACATCCACAACCTGAACTCCATCAGCGAGTCCCCGCATGAGCGCATGCACCCCTACATCGAGCTGGCCTGGGGCTTCTCCACCGTGCTTGGCATCCTACTCTTCCTGGCCGAGGTGGTGCTGCTCTGCTGGATCAAGT
ORAI2-e1	ORAI2-e1-SD-2	CCTGAGCCCGGCCATAAGGGCATGGATTACCGGGACTGGGTCCGCCGCAGCTACCTGGAACTGGTCACCTCTAACCACCACTCGGTACAGGCCCTGTCGTGGCGGAAGCTCTACCTGAGCAGGGCCAAGCTGAAGGCCTCCAGCAGGACCTCCGCCCTCCTCTCCGGCTTTGCCATGGTGAGTGTGGGCGCCAAGTGAGGAGCACACTGGTCAGATGGGCTTTGCTAACTGAGGTCCCGGGATGCCTCAGGGACCAG
ORAI3-e1	ORAI3-Q43X	CCCCGCTGAACCCTGAGGGCGAGAGCCCTGCAGGCTCGGCCACGTACCGGGAGTTCGTGCACCGCGGCTACCTGGACCTCATGGGGGCCAGTCAGCACTCGCTGCGGGCGCTCAGCTGGCGCCGCCTCTACCTCAGCCGGGCCAAGCTCAAAGCTTCCAGCCGCACGTCTGCCTTGCTCTCGGGCTTCGCCATGGTGAGGGG
ORAI3-SA	ORAI3-SA-1	GCCAGGCACAGTTCTAGGTCCTAGGGATATGTATCAGTGATGTATCCCGATAGGCGGAAAAAATCTCTACAGTTGAGGTTATGGGGAGATCAGTACATCCCCTCTTGTCCCTGCAGGTGGCCATGGTGGAGGTGCAGCTGGAGAGTGACCACGAGTACCCACCAGGCCTGCTGGTGGCCTTCAGTGCCTGCACCACCGTGCTGGTGGCTGTGCACCTCTTTG
ORAI3-e2	ORAI3-Q230X	GTGGCTACCTCCCTTAGTCCAGCTTCCAATCTCCCACGGTCCTCTGCGTCTGCAGCACCGTCCCAAGCTGAGCCAGCCTGCCCACCCCGGCAAGCCTGTGGTGGTGGTGGGGCCCATGGGCCAGGCTGGCAAGCAGCCATGGCCTCCACAGCCATCATGGTACCCGTGGGGCTCGTGTTTGTGGCCTTTGCCCTGCATTTCTACCGCTCCTTGGTGGCACACAAGACAG

### Sheet: sgRNA sequences
sgRNA description	ID	Target site [PAM] (5' to 3')	Type	Reference
EMX1-sg7		AGGCCCCAGTGGCTGCTCTG[GGG]	pU6-SpCas9 plasmid	Chen et al. 2022, Nature Biotechnology (https://doi.org/10.1038/s41587-022-01532-7)
Site A		TGCCCCTCCCTCCCTGGCCC[AGG]	pU6-SpCas9 plasmid	Chen et al. 2022, Nature Biotechnology (https://doi.org/10.1038/s41587-022-01532-7)
EMX1 site 4		GTACAAACGGCAGAAGCTGG[AGG]	pU6-SpCas9 plasmid	Chen et al. 2023, Nat Chem Bio (https://doi.org/10.1038/s41589-022-01163-8)
HEK site 7		GGAACACAAAGCATAGACTG[CGG]	pU6-SpCas9 plasmid	Chen et al. 2023, Nat Chem Bio (https://doi.org/10.1038/s41589-022-01163-8)
OCaR2-Q164X	O2-1	TCCTTTCAGCGGCACATCAT[CGG]	pU6-driven (pDT_sgRNA_BFP&TS)	this paper
OCaR2-e7-SD	O2-2	ATCTTACCCTGATTTCAAGT[TGG]	pU6-driven (pDT_sgRNA_BFP&TS)	this paper
OCaR2-W76X	O2-3	CATAGTCCCAGGCCACCTTC[CGG]	pU6-driven (pDT_sgRNA_BFP&TS)	this paper
TPC1-e3-SD	T1-1	CGCTCACATAGATGCCAAGC[CGG]	pU6-driven (pDT_sgRNA_BFP&TS)	this paper
TPC1-e25-SD	T1-2	TCACCTGGTATCTCTCCATC[TGG]	pU6-driven (pDT_sgRNA_BFP&TS)	this paper
TPC1-e25-SA	T1-3	CCATCAACTGCAGGGATGGA[AGG]	pU6-driven (pDT_sgRNA_BFP&TS)	this paper
TPC2-e5-SA	T2-1	AACCCTGCAAGATAGACGGG[CGG]	pU6-driven (pDT_sgRNA_BFP&TS)	this paper
TPC2-Q324X	T2-2	CTCTCCAGACCTCGCTGTTT[CGG]	pU6-driven (pDT_sgRNA_BFP&TS)	this paper
TPC2-e8-SD	T2-3	GCACGCACCATCGGGGTTGT[TGG]	pU6-driven (pDT_sgRNA_BFP&TS)	this paper
ORAI1-Q58X	OR1-1	GATCGGCCAGAGTTACTCCG[AGG]	pU6-driven (pDT_sgRNA_BFP&TS)	this paper
ORAI1-W55X	OR1-2	GATCCAGTCCGGGTAGGTGA[CGG]	pU6-driven (pDT_sgRNA_BFP&TS)	this paper
ORAI1-W76X	OR1-3	GCGCCAGGACAGCGCCTGCA[TGG]	pU6-driven (pDT_sgRNA_BFP&TS)	this paper
ORAI2-Q86X	OR2-1	AGACGCAGTACCAGTACCCG[CGG]	pU6-driven (pDT_sgRNA_BFP&TS)	this paper
ORAI2-e1-SD-2	OR2-2	TCACCATGGCAAAGCCGGAG[AGG]	pU6-driven (pDT_sgRNA_BFP&TS)	this paper
ORAI2-W150X	OR2-3	GCCCCAGGCCAGCTCGATGT[AGG]	pU6-driven (pDT_sgRNA_BFP&TS)	this paper
ORAI3-Q43X	OR3-1	GGCCAGTCAGCACTCGCTGC[GGG]	pU6-driven (pDT_sgRNA_BFP&TS)	this paper
ORAI3-SA-1	OR3-2	GCCACCTGCAGGGACAAGAG[GGG]	pU6-driven (pDT_sgRNA_BFP&TS)	this paper
ORAI3-Q230X	OR3-3	CCCCGGCAAGCCTGTGGTGG[TGG]	pU6-driven (pDT_sgRNA_BFP&TS)	this paper

### Sheet: List of HiFi assembly oligo 
Fragment name	Fwd primer sequence (5' to 3')	Rev primer sequence (5' to 3')	Template DNA	Amplicon size (bp)
pEF1α_backbone	GGTGGCTCTAGAGGATCC	TAACCGGTCATCATCACCATC	Addgene #174824	4044
evoAPOBEC1-BE4max	GGATCCTCTAGAGCCACCATGAAACGGACAG	GATGGTGATGATGACCGGTTA	Addgene #122611	5598
CBE-T1.46	GGATCCTCTAGAGCCACCATGTCCGAGGTG	GATGGTGATGATGACCGGTTA	Addgene #193284	5382

### Sheet: Target amplicon oligos PCR
Locus	Forward primer sequence (5' to 3')	Reverse primer sequence (5' to 3')	used to sequence editing at sgRNA
EMX1 site 4	ACACTCTTTCCCTACACGACGCTCTTCCGATCTCCTCAGTCTTCCCATCAGGCTCTCA	GACTGGAGTTCAGACGTGTGCTCTTCCGATCTCTTCTTCTTCTGCTCGGACTCAGGC	EMX1 site 4
HEK site 7	ACACTCTTTCCCTACACGACGCTCTTCCGATCTACCTGGCTGAGCTAACTGTG	GACTGGAGTTCAGACGTGTGCTCTTCCGATCTCCCAAGTGAGAAGCCAGTGG	HEK site 7
EMX1-sg7	ACACTCTTTCCCTACACGACGCTCTTCCGATCTCCTGGGGCCCCTAACCCTATGTA	GACTGGAGTTCAGACGTGTGCTCTTCCGATCTCCTCCAGCTTCTGCCGTTTGTACTT	EMX1-sg7
Site A	ACACTCTTTCCCTACACGACGCTCTTCCGATCTGAGTGTTGAGGCCCCAGTGGCTG	GACTGGAGTTCAGACGTGTGCTCTTCCGATCTATGCGCCACCGGTTGATGTGATG	Site A
OCaR2-e7	ACACTCTTTCCCTACACGACGCTCTTCCGATCTGCAGGGATGATGAGATCCGG	GACTGGAGTTCAGACGTGTGCTCTTCCGATCTCCACATCATGGCCCAGACTC	OCaR2-Q164X; OCaR2-e7-SD
OCaR2-W76	ACACTCTTTCCCTACACGACGCTCTTCCGATCTTTGACCATTCACCCAAGCCA	GACTGGAGTTCAGACGTGTGCTCTTCCGATCTGGCTGGCTCCTTCCTATTCC	OCaR2-W76X
TPC1-e3	ACACTCTTTCCCTACACGACGCTCTTCCGATCTTCTACCTGATGGAGCTGGCC	GACTGGAGTTCAGACGTGTGCTCTTCCGATCTCAGTGTTTGCCCTCCCAGAA	TPC1-e3-SD
TPC1-e25	ACACTCTTTCCCTACACGACGCTCTTCCGATCTGAACCTTAAGACCCCCTGCG	GACTGGAGTTCAGACGTGTGCTCTTCCGATCTGGGAAGGGATTATGCCACCC	TPC1-e25-SD; TPC1-e25-SA
TPC2-e5	ACACTCTTTCCCTACACGACGCTCTTCCGATCTTGCTCTGGTCGCCTGGTC	GACTGGAGTTCAGACGTGTGCTCTTCCGATCTTGACACACGAGACTCAGGGA	TPC2-e5-SA
TPC2-Q324	ACACTCTTTCCCTACACGACGCTCTTCCGATCTGAAGGGTCGGGGGTTCTGAG	GACTGGAGTTCAGACGTGTGCTCTTCCGATCTCTCAGGGAGAAGAGGGTCCA	TPC2-Q324X
TPC2-e8	ACACTCTTTCCCTACACGACGCTCTTCCGATCTTTAGCAGGATGATGGGCAGG	GACTGGAGTTCAGACGTGTGCTCTTCCGATCTCTCCCACTGGGTTCTAAGGC	TPC2-e8-SD
ORAI1-e1	ACACTCTTTCCCTACACGACGCTCTTCCGATCTCAGTCCCGAGCTTCCCCC	GACTGGAGTTCAGACGTGTGCTCTTCCGATCTTCCGGCTGGAGGCTTTAAG	ORAI1-W55X; ORAI1-Q58X; ORAI1-W76X
ORAI2-e2	ACACTCTTTCCCTACACGACGCTCTTCCGATCTCCCAGCACCACTCGTCTG	GACTGGAGTTCAGACGTGTGCTCTTCCGATCTACTTGATCCAGCAGAGCAGC	ORAI2-Q86X; ORAI2-W150X
ORAI2-e1	ACACTCTTTCCCTACACGACGCTCTTCCGATCTCCTGAGCCCGGCCATAAGG	GACTGGAGTTCAGACGTGTGCTCTTCCGATCTCTGGTCCCTGAGGCATCCC	ORAI2-e1-SD-2
ORAI3-e1	ACACTCTTTCCCTACACGACGCTCTTCCGATCTCCCCGCTGAACCCTGAGG	GACTGGAGTTCAGACGTGTGCTCTTCCGATCTCCCCTCACCATGGCGAAG	ORAI3-Q43X
ORAI3-SA	ACACTCTTTCCCTACACGACGCTCTTCCGATCTGCCAGGCACAGTTCTAGGTC	GACTGGAGTTCAGACGTGTGCTCTTCCGATCTCAAAGAGGTGCACAGCCAC	ORAI3-SA-1
ORAI3-e2	ACACTCTTTCCCTACACGACGCTCTTCCGATCTGTGGCTACCTCCCTTAGTCC	GACTGGAGTTCAGACGTGTGCTCTTCCGATCTCTGTCTTGTGTGCCACCAAG	ORAI3-Q230X

### Sheet: RT-qPCR primer sequences
Gene	Forward primer sequence (5' to 3')	Reverse primer sequence (5' to 3')	Purpose	Reference
NANOG	CTCCAACATCCTGAACCTCAGC	CGTCACACCATTGCTATTCTTCG	Pluripotency	Origene
SOX2	GCTACAGCATGATGCAGGACCA	TCTGCGAGCTGGTCATGGAGTT	Pluripotency	Origene
OCT4	CCTGGGGGTTCTATTTGGGA	CCACCCACTTCTGCAGCAA	Pluripotency	Zwi-Dantsis et al. 2013, European Heart Journal
GATA6	GCCACTACCTGTGCAACGCCT	CAATCCAAGCCGCCGTGATGAA	Trilineage Differentiation	Origene
NCAM1	CAGATGGGAGAGGATGGAAA	CAGACGGGAGCCTGATCTCT	Trilineage Differentiation	Rädecke et al. 2023, Stem Cell Research
TBXT	CAACCTCACTGACGGTGAAAAA	ACAAATTCTGGTGTGCCAAAGTT	Trilineage Differentiation	Zwi et al. 2009, Circulation
OCaR2	GCCACGTCTGCTTTGGACAC	GAGTCCTGCAGCACCTGAGC	KO validation	this paper
TPC1	TCTGGGACGGCGATCAAGGA	GTTGTCGCTGCTGCTCTTGC	KO validation	this paper
TPC1-i3	CACTCCGGCTTGGCATCTAT	AGGCCTCTATGACCACCTCG	KO validation	this paper
TPC2	ACCTTTGGCTGCTGGGCTAC	TGCAGCAGGAAGAAGGGACG	KO validation	this paper
GAPDH	TCATCAGCAATGCCTCCTGC	TCTTCTGGGTGGCAGTGATG	Housekeeping Genes	this paper
ACTB	ATTGCCGACAGGATGCAGAA	GGGCCGGACTCGTCATACTC	Housekeeping Genes	Zwi-Dantsis et al. 2013, European Heart Journal
